# The Genomic Loci of Specific Human tRNA Genes Exhibit Ageing-Related DNA Hypermethylation

**DOI:** 10.1101/870352

**Authors:** Richard J. Acton, Wei Yuan, Fei Gao, Yudong Xia, Emma Bourne, Eva Wozniak, Jordana Bell, Karen Lillycrop, Jun Wang, Elaine Dennison, Nicholas Harvey, Charles A. Mein, Tim D. Spector, Pirro G. Hysi, Cyrus Cooper, Christopher G. Bell

## Abstract

The epigenome deteriorates with age, potentially impacting on ageing-related disease.

Here, we interrogate the DNA methylation state of the genomic loci of human tRNA. Whilst arising from only ~46kb (*<*0.002% genome), this information transfer machinery is the second most abundant cellular transcript. tRNAs also control metabolic processes known to affect ageing, through core translational and additional regulatory roles.

We identified a genomic enrichment for age-related DNA hypermethylation at tRNA loci. Analysis in 4,350 MeDIP-seq peripheral-blood DNA methylomes (16-82 years), classified 44 and 21 hypermethylating specific tRNAs at study- and genome-wide significance, respectively, contrasting with 0 hypomethylating. Validation and replication (450k array & independent targeted Bisuphite-sequencing) supported thehypermethylation of this functional unit. The strongest consistent signals, also independent of major cell-type change, occur in tRNA-iMet-CAT-1-4 and tRNA-Ser-AGA-2-6.

This study is this first comprehensive evaluation of the genomic DNA methylation state of human tRNA genes and reveals a discreet hypermethylation with advancing age.
