## Supplementary File 4 for "The Genomic Loci of Specific Human tRNA Genes Exhibit Ageing-Related DNA Hypermethylation"

### Sheet: Mouse tRNA DNAm Age Models
name	intercept	slope	r.squared	adj.r.squared	sigma	statistic	p.value	df	logLik	AIC	BIC	deviance	df.residual	Human Ortho (hg19)
tRNA-Asp-GTC-1-12	13.8501	0.385407	0.0720523	0.0706937	10.9637	53.0328	9.06171e-13	2	-2611.27	5228.53	5242.12	82098.5	683	tRNA-Asp-GTC-2-7
tRNA-Ile-AAT-1-4	14.268	0.274605	0.0549355	0.0520365	11.3631	18.95	1.79851e-05	2	-1261.57	2529.14	2540.52	42093.5	326	tRNA-Ile-AAT-2-1
tRNA-Glu-TTC-1-3	14.3282	0.577687	0.0519106	0.0489008	11.2625	17.2471	4.23061e-05	2	-1216.41	2438.82	2450.1	39956	315
tRNA-Pro-AGG-1-2	15.0973	0.533388	0.0395363	0.0353784	11.4061	9.50883	0.00229373	2	-896.766	1799.53	1809.88	30053.1	231
tRNA-Asp-GTC-1-13	19.0282	0.41774	0.0184962	0.0162083	11.0246	8.08438	0.00467817	2	-1645.02	3296.03	3308.23	52141.8	429	tRNA-Asp-GTC-2-6
tRNA-Ile-AAT-1-8	14.4268	0.802245	0.0499591	0.0438298	11.4593	8.15088	0.00489367	2	-604.659	1215.32	1224.49	20353.9	155	tRNA-Ile-AAT-5-1
tRNA-Val-CAC-4-1	22.7223	-0.064175	0.0579094	0.0494221	10.9029	6.82307	0.010244	2	-429.291	864.582	872.764	13194.8	111
tRNA-Cys-GCA-3-3	13.546	1.14761	0.103834	0.0847662	11.5802	5.44562	0.0239458	2	-188.522	383.045	388.72	6302.73	47	tRNA-Cys-GCA-2-3
tRNA-Pro-CGG-1-1	19.9399	0.607254	0.0147302	0.0117891	10.485	5.00839	0.0258816	2	-1269.11	2544.22	2555.68	36828.4	335	tRNA-Pro-CGG-1-1
tRNA-Arg-CCG-3-1	26.2902	-3.41802	0.338302	0.28316	9.75815	6.13515	0.0291218	2	-50.6795	107.359	109.276	1142.66	12	tRNA-Arg-CCG-2-1
tRNA-Ala-TGC-4-1	15.7976	0.0567557	0.0141065	0.0111635	11.2957	4.79329	0.0292602	2	-1294.21	2594.42	2605.88	42743.3	335	tRNA-Ala-TGC-4-1
tRNA-Pro-TGG-5-1	13.7947	1.10448	0.0521254	0.0414751	11.3585	4.89428	0.0295056	2	-349.239	704.478	712.011	11482.4	89
tRNA-Val-CAC-2-5	4.50038	6.10977	0.295436	0.24511	11.5979	5.87044	0.029543	2	-60.8479	127.696	130.014	1883.15	14	tRNA-Val-CAC-1-6
tRNA-Pro-TGG-2-3	20.5939	-0.482504	0.00999621	0.00758157	11.3139	4.13983	0.0425283	2	-1583.13	3172.25	3184.32	52482.1	410	tRNA-Pro-TGG-3-2
tRNA-Ala-AGC-2-2	21.8051	-2.59461	0.117245	0.0887686	11.3502	4.11731	0.0511082	2	-125.958	257.916	262.406	3993.61	31	tRNA-Ala-CGC-4-1
tRNA-Ile-AAT-1-3	32	-1.55035e-15	0.456091	0.365439	7.59602e-15	5.03125	0.0660699	2	249.888	-493.777	-493.539	3.46197e-28	6	tRNA-Ile-AAT-5-4
tRNA-Ala-CGC-1-1	16.906	0.206505	0.0278611	0.0196227	11.0105	3.38184	0.0684328	2	-457.127	920.253	928.616	14305.4	118	tRNA-Ala-AGC-2-2
tRNA-Pro-CGG-1-2	32	-9.33523e-16	0.601562	0.501953	7.64978e-15	6.03922	0.0698804	2	187.727	-369.455	-370.079	2.34077e-28	4	tRNA-Pro-CGG-1-3
tRNA-Gly-GCC-3-1	20.2542	-0.0693726	0.00407141	0.00235429	11.0635	2.37107	0.124148	2	-2223.75	4453.49	4466.59	70992.7	580
tRNA-Glu-TTC-2-2	24.6416	-0.514496	0.076868	0.0450359	9.81735	2.41479	0.131041	2	-113.762	233.524	237.826	2795.03	29	tRNA-Glu-TTC-1-2
tRNA-Pro-AGG-1-3	20.0203	-0.10888	0.00888741	0.00465189	11.4214	2.0983	0.148801	2	-908.642	1823.28	1833.67	30525.2	234	tRNA-Pro-AGG-2-3
tRNA-Gly-GCC-2-3	18.478	0.235267	0.00487369	0.00242264	11.1485	1.98841	0.159273	2	-1561.74	3129.48	3141.51	50461.7	406
tRNA-Pro-AGG-1-4	14.3956	1.37351	0.0572482	0.0295202	13.3776	2.06463	0.15989	2	-143.422	292.844	297.595	6084.68	34	tRNA-Pro-AGG-2-4
tRNA-Gly-CCC-1-1	11.3821	-2.0447	0.0952307	0.0476113	11.4749	1.99983	0.173495	2	-79.9903	165.981	169.114	2501.8	19	tRNA-Gly-CCC-2-1
tRNA-Lys-TTT-1-6	18.2099	-0.118613	0.00173711	0.000629165	11.4134	1.56786	0.210842	2	-3478.92	6963.84	6978.25	117370	901	tRNA-Lys-TTT-5-1
tRNA-Pro-AGG-1-6	17.89	-0.181679	0.00164156	0.000518545	11.7231	1.46174	0.226974	2	-3456.53	6919.05	6933.43	122177	889	tRNA-Pro-AGG-2-6
tRNA-Lys-CTT-3-7	17.2395	0.283015	0.00875593	0.00223459	11.7499	1.34266	0.248383	2	-596.942	1199.88	1209	20985.2	152
tRNA-Pro-TGG-1-1	15.185	0.97736	0.0386274	0.0103517	13.5091	1.3661	0.250613	2	-143.774	293.548	298.299	6204.86	34	tRNA-Pro-TGG-2-1
tRNA-Val-AAC-1-2	21.8013	1.09573	0.0184121	0.00438943	11.4196	1.31302	0.25575	2	-276.493	558.987	565.817	9128.53	70	tRNA-Val-AAC-2-1
tRNA-Asp-GTC-1-10	18.4525	0.201586	0.00282033	-9.54037e-05	11.698	0.96728	0.326055	2	-1333.15	2672.3	2683.82	46800.1	342	tRNA-Asp-GTC-2-11
tRNA-Val-AAC-5-1	13.9348	0.716214	0.0268271	-0.00179564	13.9693	0.937265	0.339819	2	-144.98	295.96	300.711	6634.81	34	tRNA-Val-AAC-5-1
tRNA-Arg-ACG-3-1	23.4403	-0.340629	0.00765832	-0.00104643	10.3608	0.879786	0.350243	2	-434.8	875.599	883.86	12237.5	114	tRNA-Arg-ACG-2-1
tRNA-Arg-CCT-3-1	17.026	0.135203	0.00202626	-0.000401896	11.6144	0.834485	0.361514	2	-1597.8	3201.59	3213.66	55441.4	411
tRNA-Phe-GAA-1-1	15.605	0.431916	0.00317373	-0.00131648	12.3468	0.70681	0.401409	2	-879.838	1765.68	1775.91	33842.2	222	tRNA-Phe-GAA-1-4
tRNA-Tyr-GTA-4-1	15.8909	0.157534	0.00267217	-0.0015538	11.8485	0.632321	0.427304	2	-925.086	1856.17	1866.59	33131.2	236	tRNA-Tyr-GTA-5-1
tRNA-Ile-TAT-1-1	11.3355	-6.50593	0.0242424	-0.0222222	14.4411	0.521739	0.478068	2	-93.0012	192.002	195.409	4379.45	21	tRNA-Ile-TAT-1-1
tRNA-Ala-CGC-2-1	16.9349	-0.494869	0.00264239	-0.00280766	11.2871	0.484838	0.487123	2	-709.875	1425.75	1435.41	23314	183	tRNA-Ala-CGC-3-1
tRNA-Glu-CTC-1-9	16.7718	0.131396	0.00255976	-0.00292068	11.5397	0.467072	0.495206	2	-710.106	1426.21	1435.86	24236.1	182
tRNA-Glu-TTC-2-1	17.5588	0.211618	0.00376608	-0.00537368	11.4568	0.412055	0.522276	2	-427.176	860.352	868.48	14307.2	109
tRNA-Met-CAT-1-2	18.4974	-0.128391	0.000274869	-0.000770868	11.4711	0.262847	0.608289	2	-3695.7	7397.39	7411.99	125795	956	tRNA-Met-CAT-1-1
tRNA-Phe-GAA-1-4	22.1771	-0.266652	0.00291081	-0.00816796	11.7244	0.262738	0.609501	2	-356.005	718.011	725.576	12371.6	90	tRNA-Phe-GAA-1-5
tRNA-His-GTG-2-3	21.8127	-0.283933	0.000786402	-0.00235578	10.8754	0.250273	0.617229	2	-1216.74	2439.48	2450.78	37611.3	318	tRNA-His-GTG-1-9
tRNA-Tyr-GTA-3-1	18.4668	-0.0799383	0.000398486	-0.00128718	11.2403	0.236396	0.627001	2	-2282.87	4571.75	4584.91	74922.3	593	tRNA-Tyr-GTA-5-2
tRNA-Arg-CCG-2-1	18.0752	0.0780667	0.00027352	-0.00102314	11.4045	0.210941	0.64616	2	-2977.32	5960.65	5974.6	100277	771
tRNA-Tyr-GTA-1-3	17.1562	-0.00731752	0.000352935	-0.0025032	11.5824	0.123571	0.725405	2	-1360.68	2727.37	2738.96	46953.3	350	tRNA-Tyr-GTA-3-1
tRNA-Ala-AGC-9-1	14.3067	-0.0196787	0.00370618	-0.0674577	14.1156	0.0520795	0.822783	2	-63.9912	133.982	136.3	2789.49	14
tRNA-Asp-GTC-1-6	24.1167	-0.247944	0.00118163	-0.0251031	11.8741	0.044955	0.83322	2	-154.706	315.412	320.479	5357.77	38	tRNA-Asp-GTC-2-9
tRNA-Lys-TTT-1-4	16.0228	0.122467	0.000491056	-0.010867	11.9018	0.0432341	0.835765	2	-349.595	705.19	712.689	12465.4	88
tRNA-Pro-TGG-2-2	17.0644	0.0288482	0.00011013	-0.0027714	11.6121	0.0382192	0.845118	2	-1349.97	2705.94	2717.51	46789.6	347	tRNA-Pro-TGG-3-1
tRNA-Arg-TCT-1-1	18.8114	-0.0285024	3.70525e-05	-0.00137333	11.1536	0.0262712	0.871286	2	-2722.63	5451.26	5464.96	88202.2	709	tRNA-Arg-TCT-1-1
tRNA-Ile-AAT-1-6	20.9195	-0.0235116	2.34447e-05	-0.00492693	12.1957	0.00473595	0.945202	2	-798.679	1603.36	1613.31	30044.4	202	tRNA-Ile-AAT-5-2
tRNA-Val-TAC-1-1	26.1661	0.0790813	0.00103051	-0.331959	8.22578	0.00309471	0.959134	2	-16.354	38.708	37.5363	202.991	3	tRNA-Val-TAC-2-1
tRNA-Pro-CGG-1-3	21.6355	0.0011193	8.10413e-06	-0.00632096	11.1999	0.00128046	0.9715	2	-612.569	1231.14	1240.36	19819.2	158
tRNA-Ala-AGC-2-1	17.632	-0.0615634	0.000229827	-0.249713	13.9131	0.00091952	0.977262	2	-23.0942	52.1885	51.5638	774.303	4	tRNA-Ala-AGC-1-1
tRNA-Ala-AGC-4-1	11.28		0	0	15.0775			1	-73.8641	151.728	153.509	3864.62	17	tRNA-Ala-AGC-8-2
tRNA-Arg-TCT-3-1	30	0	#NUM!	#NUM!	#NUM!	#NUM!	#NUM!	2	#NUM!	#NUM!	#NUM!	0	0	tRNA-Arg-TCT-3-2
tRNA-Tyr-GTA-1-4	30		0	0	#NUM!			1	#NUM!	#NUM!	#NUM!	0	0	tRNA-Tyr-GTA-1-1
tRNA-Tyr-GTA-3-2	32	0	#NUM!	#NUM!	0	#NUM!	#NUM!	2	#NUM!	#NUM!	#NUM!	0	8	tRNA-Tyr-GTA-5-5
