## Supplementary File 5 for "The Genomic Loci of Specific Human tRNA Genes Exhibit Ageing-Related DNA Hypermethylation"

chr1	566375	566441	tRNA-Tyr-GTA-chr1-127	1000	-	566375	566441	0	1	66,	0,
chr1	4627147	4627212	tRNA-Leu-CAA-chr1-1	1000	+	4627147	4627212	0	1	65,	0,
chr1	7990338	7990408	tRNA-Und-NNN-4-1	1000	-	7990338	7990408	0	1	70,	0,
chr1	16847079	16847153	tRNA-Asn-GTT-5-1	1000	-	16847079	16847153	0	1	74,	0,
chr1	16858892	16858966	tRNA-Asn-GTT-18-1	1000	-	16858892	16858966	0	1	74,	0,
chr1	16861773	16861845	tRNA-Glu-TTC-4-1	1000	-	16861773	16861845	0	1	72,	0,
chr1	16872433	16872504	tRNA-Gly-CCC-1-1	1000	-	16872433	16872504	0	1	71,	0,
chr1	16874159	16874232	tRNA-Val-CAC-11-1	1000	-	16874159	16874232	0	1	73,	0,
chr1	17004765	17004836	tRNA-Gly-CCC-4-1	1000	-	17004765	17004836	0	1	71,	0,
chr1	17006500	17006573	tRNA-Val-CAC-10-1	1000	-	17006500	17006573	0	1	73,	0,
chr1	17053779	17053850	tRNA-Gly-CCC-5-1	1000	+	17053779	17053850	0	1	71,	0,
chr1	17186692	17186765	tRNA-Val-CAC-11-2	1000	+	17186692	17186765	0	1	73,	0,
chr1	17188415	17188486	tRNA-Gly-CCC-1-2	1000	+	17188415	17188486	0	1	71,	0,
chr1	17199077	17199149	tRNA-Glu-TTC-3-1	1000	+	17199077	17199149	0	1	72,	0,
chr1	17201957	17202031	tRNA-Asn-GTT-13-1	1000	+	17201957	17202031	0	1	74,	0,
chr1	17216171	17216245	tRNA-Asn-GTT-4-1	1000	+	17216171	17216245	0	1	74,	0,
chr1	36325677	36325836	tRNA-Thr-CGT-chr1-118	1000	-	36325677	36325836	0	2	22,38,	0,121,
chr1	39970195	39970265	tRNA-Lys-CTT-12-1	1000	+	39970195	39970265	0	1	70,	0,
chr1	55423541	55423614	tRNA-Lys-CTT-7-1	1000	-	55423541	55423614	0	1	73,	0,
chr1	55839110	55839179	tRNA-Leu-TAA-chr1-9	1000	+	55839110	55839179	0	1	69,	0,
chr1	93981833	93981906	tRNA-Cys-GCA-7-1	1000	-	93981833	93981906	0	1	73,	0,
chr1	94313128	94313213	tRNA-Arg-TCT-1-1	1000	+	94313128	94313213	0	2	37,36,	0,49,
chr1	94399509	94399573	tRNA-Tyr-ATA-chr1-11	1000	+	94399509	94399573	0	1	64,	0,
chr1	143663557	143663631	tRNA-Asn-GTT-21-1	1000	-	143663557	143663631	0	1	74,	0,
chr1	143690027	143690101	tRNA-Asn-GTT-16-1	1000	+	143690027	143690101	0	1	74,	0,
chr1	143879831	143879905	tRNA-Asn-GTT-10-1	1000	-	143879831	143879905	0	1	74,	0,
chr1	144301610	144301684	tRNA-Asn-GTT-11-1	1000	+	144301610	144301684	0	1	74,	0,
chr1	144308613	144308687	tRNA-Asn-GTT-16-2	1000	-	144308613	144308687	0	1	74,	0,
chr1	144481839	144481913	tRNA-Asn-GTT-14-1	1000	+	144481839	144481913	0	1	74,	0,
chr1	144488842	144488916	tRNA-Asn-GTT-16-3	1000	-	144488842	144488916	0	1	74,	0,
chr1	144839435	144839507	tRNA-Gln-CTG-8-1	1000	-	144839435	144839507	0	1	72,	0,
chr1	145379319	145379391	tRNA-Gln-CTG-8-2	1000	-	145379319	145379391	0	1	72,	0,
chr1	145385728	145385804	tRNA-Asn-GTT-20-1	1000	+	145385728	145385804	0	1	76,	0,
chr1	145395521	145395594	tRNA-Lys-CTT-2-1	1000	-	145395521	145395594	0	1	73,	0,
chr1	145396880	145396952	tRNA-His-GTG-1-1	1000	-	145396880	145396952	0	1	72,	0,
chr1	145397863	145397935	tRNA-Gly-TCC-2-1	1000	-	145397863	145397935	0	1	72,	0,
chr1	145399232	145399304	tRNA-Glu-CTC-1-1	1000	-	145399232	145399304	0	1	72,	0,
chr1	145950995	145951066	tRNA-Gly-CCC-chr1-16	1000	+	145950995	145951066	0	1	71,	0,
chr1	145963303	145963375	tRNA-Gln-CTG-3-1	1000	+	145963303	145963375	0	1	72,	0,
chr1	145979033	145979107	tRNA-Asn-GTT-9-1	1000	-	145979033	145979107	0	1	74,	0,
chr1	146476759	146476831	tRNA-Gln-CTG-10-1	1000	-	146476759	146476831	0	1	72,	0,
chr1	146544772	146544844	tRNA-His-GTG-1-2	1000	+	146544772	146544844	0	1	72,	0,
chr1	147492713	147492784	tRNA-Gly-CCC-chr1-19	1000	+	147492713	147492784	0	1	71,	0,
chr1	147505037	147505109	tRNA-Gln-CTG-3-2	1000	+	147505037	147505109	0	1	72,	0,
chr1	147520766	147520840	tRNA-Asn-GTT-9-2	1000	-	147520766	147520840	0	1	74,	0,
chr1	147716737	147716809	tRNA-Gly-CCC-chr1-102	1000	-	147716737	147716809	0	1	72,	0,
chr1	147719028	147719102	tRNA-Asn-ATT-1-1	1000	+	147719028	147719102	0	1	74,	0,
chr1	147737381	147737453	tRNA-Gln-CTG-4-1	1000	-	147737381	147737453	0	1	72,	0,
chr1	147753470	147753542	tRNA-His-GTG-1-3	1000	+	147753470	147753542	0	1	72,	0,
chr1	147774844	147774916	tRNA-His-GTG-1-4	1000	-	147774844	147774916	0	1	72,	0,
chr1	147781029	147781101	tRNA-Glu-TTC-6-1	1000	-	147781029	147781101	0	1	72,	0,
chr1	147800936	147801008	tRNA-Gln-CTG-7-1	1000	+	147800936	147801008	0	1	72,	0,
chr1	147825688	147825760	tRNA-Gln-CTG-9-1	1000	+	147825688	147825760	0	1	72,	0,
chr1	147877536	147877610	tRNA-Asn-GTT-16-4	1000	+	147877536	147877610	0	1	74,	0,
chr1	148000804	148000878	tRNA-Asn-GTT-7-1	1000	+	148000804	148000878	0	1	74,	0,
chr1	148248114	148248188	tRNA-Asn-GTT-2-1	1000	+	148248114	148248188	0	1	74,	0,
chr1	148598313	148598387	tRNA-Asn-GTT-3-1	1000	-	148598313	148598387	0	1	74,	0,
chr1	148760355	148760429	tRNA-Asn-GTT-3-2	1000	-	148760355	148760429	0	1	74,	0,
chr1	149079363	149079435	tRNA-Gln-CTG-11-1	1000	+	149079363	149079435	0	1	72,	0,
chr1	149155827	149155899	tRNA-His-GTG-2-1	1000	-	149155827	149155899	0	1	72,	0,
chr1	149161627	149161699	tRNA-Glu-TTC-7-1	1000	-	149161627	149161699	0	1	72,	0,
chr1	149186124	149186196	tRNA-Gln-CTG-4-2	1000	+	149186124	149186196	0	1	72,	0,
chr1	149211947	149212021	tRNA-Asn-GTT-22-1	1000	-	149211947	149212021	0	1	74,	0,
chr1	149230569	149230643	tRNA-Asn-GTT-6-1	1000	-	149230569	149230643	0	1	74,	0,
chr1	149278784	149278857	tRNA-Glu-TTC-10-1	1000	-	149278784	149278857	0	1	73,	0,
chr1	149284502	149284576	tRNA-Asn-GTT-15-1	1000	-	149284502	149284576	0	1	74,	0,
chr1	149294665	149294736	tRNA-Val-CAC-8-1	1000	-	149294665	149294736	0	1	71,	0,
chr1	149298554	149298627	tRNA-Val-CAC-4-1	1000	-	149298554	149298627	0	1	73,	0,
chr1	149326271	149326345	tRNA-Asn-GTT-12-1	1000	-	149326271	149326345	0	1	74,	0,
chr1	149608608	149608682	tRNA-Asn-GTT-16-5	1000	+	149608608	149608682	0	1	74,	0,
chr1	149615616	149615690	tRNA-Asn-GTT-11-2	1000	-	149615616	149615690	0	1	74,	0,
chr1	149664354	149664427	tRNA-Glu-TTC-8-1	1000	-	149664354	149664427	0	1	73,	0,
chr1	149670056	149670130	tRNA-Asn-GTT-19-1	1000	-	149670056	149670130	0	1	74,	0,
chr1	149672909	149672971	tRNA-Phe-GAA-10-1	1000	-	149672909	149672971	0	1	62,	0,
chr1	149680214	149680275	tRNA-Gly-CCC-6-1	1000	-	149680214	149680275	0	1	61,	0,
chr1	149684087	149684161	tRNA-Val-CAC-5-1	1000	-	149684087	149684161	0	1	74,	0,
chr1	149711797	149711871	tRNA-Asn-GTT-8-1	1000	-	149711797	149711871	0	1	74,	0,
chr1	150017381	150017452	tRNA-Ala-AGC-20-1	1000	-	150017381	150017452	0	1	71,	0,
chr1	153643725	153643797	tRNA-iMet-CAT-1-1	1000	+	153643725	153643797	0	1	72,	0,
chr1	159111400	159111474	tRNA-Arg-TCT-4-1	1000	-	159111400	159111474	0	1	74,	0,
chr1	161369489	161369562	tRNA-Val-CAC-1-1	1000	-	161369489	161369562	0	1	73,	0,
chr1	161390660	161390733	tRNA-Und-NNN-3-1	1000	+	161390660	161390733	0	1	73,	0,
chr1	161391882	161391954	tRNA-Glu-TTC-4-2	1000	-	161391882	161391954	0	1	72,	0,
chr1	161397866	161397940	tRNA-Asn-GTT-2-2	1000	-	161397866	161397940	0	1	74,	0,
chr1	161409960	161410032	tRNA-Gly-TCC-4-1	1000	-	161409960	161410032	0	1	72,	0,
chr1	161410614	161410686	tRNA-Asp-GTC-2-1	1000	-	161410614	161410686	0	1	72,	0,
chr1	161411322	161411405	tRNA-Leu-CAG-1-1	1000	+	161411322	161411405	0	1	83,	0,
chr1	161413093	161413164	tRNA-Gly-GCC-1-1	1000	+	161413093	161413164	0	1	71,	0,
chr1	161417017	161417089	tRNA-Glu-CTC-1-2	1000	-	161417017	161417089	0	1	72,	0,
chr1	161417374	161417446	tRNA-Gly-TCC-2-2	1000	-	161417374	161417446	0	1	72,	0,
chr1	161418032	161418104	tRNA-Asp-GTC-2-2	1000	-	161418032	161418104	0	1	72,	0,
chr1	161418740	161418823	tRNA-Leu-CAG-1-2	1000	+	161418740	161418823	0	1	83,	0,
chr1	161420466	161420537	tRNA-Gly-GCC-1-2	1000	+	161420466	161420537	0	1	71,	0,
chr1	161424397	161424469	tRNA-Glu-CTC-1-3	1000	-	161424397	161424469	0	1	72,	0,
chr1	161424755	161424827	tRNA-Gly-TCC-2-3	1000	-	161424755	161424827	0	1	72,	0,
chr1	161425413	161425485	tRNA-Asp-GTC-2-3	1000	-	161425413	161425485	0	1	72,	0,
chr1	161426121	161426204	tRNA-Leu-CAG-1-3	1000	+	161426121	161426204	0	1	83,	0,
chr1	161427897	161427968	tRNA-Gly-GCC-1-3	1000	+	161427897	161427968	0	1	71,	0,
chr1	161431808	161431880	tRNA-Glu-CTC-1-4	1000	-	161431808	161431880	0	1	72,	0,
chr1	161432165	161432237	tRNA-Gly-TCC-2-4	1000	-	161432165	161432237	0	1	72,	0,
chr1	161432823	161432895	tRNA-Asp-GTC-2-4	1000	-	161432823	161432895	0	1	72,	0,
chr1	161433531	161433614	tRNA-Leu-CAG-1-4	1000	+	161433531	161433614	0	1	83,	0,
chr1	161435257	161435328	tRNA-Gly-GCC-1-4	1000	+	161435257	161435328	0	1	71,	0,
chr1	161439188	161439260	tRNA-Glu-CTC-1-5	1000	-	161439188	161439260	0	1	72,	0,
chr1	161439546	161439618	tRNA-Gly-TCC-2-5	1000	-	161439546	161439618	0	1	72,	0,
chr1	161440204	161440276	tRNA-Asp-GTC-2-5	1000	-	161440204	161440276	0	1	72,	0,
chr1	161440912	161440995	tRNA-Leu-CAG-1-5	1000	+	161440912	161440995	0	1	83,	0,
chr1	161450355	161450426	tRNA-Gly-GCC-4-1	1000	+	161450355	161450426	0	1	71,	0,
chr1	161493636	161493707	tRNA-Gly-GCC-2-1	1000	-	161493636	161493707	0	1	71,	0,
chr1	161500131	161500214	tRNA-Leu-CAG-1-6	1000	-	161500131	161500214	0	1	83,	0,
chr1	161500902	161500974	tRNA-Gly-TCC-2-6	1000	+	161500902	161500974	0	1	72,	0,
chr1	161510030	161510104	tRNA-Asn-GTT-1-1	1000	+	161510030	161510104	0	1	74,	0,
chr1	161581735	161581819	tRNA-Leu-CAA-6-1	1000	-	161581735	161581819	0	1	84,	0,
chr1	161582507	161582579	tRNA-Glu-TTC-5-1	1000	+	161582507	161582579	0	1	72,	0,
chr1	161591464	161591538	tRNA-Asn-GTT-17-1	1000	+	161591464	161591538	0	1	74,	0,
chr1	165566149	165566222	tRNA-Lys-CTT-13-1	1000	+	165566149	165566222	0	1	73,	0,
chr1	167683961	167684033	tRNA-Pro-CGG-1-1	1000	+	167683961	167684033	0	1	72,	0,
chr1	167684724	167684796	tRNA-Pro-AGG-2-1	1000	-	167684724	167684796	0	1	72,	0,
chr1	180184275	180184348	tRNA-Val-AAC-7-1	1000	-	180184275	180184348	0	1	73,	0,
chr1	204475654	204475727	tRNA-Lys-TTT-3-1	1000	+	204475654	204475727	0	1	73,	0,
chr1	204476157	204476230	tRNA-Lys-TTT-3-2	1000	-	204476157	204476230	0	1	73,	0,
chr1	205443270	205443343	tRNA-Lys-TTT-8-1	1000	+	205443270	205443343	0	1	73,	0,
chr1	222638346	222638419	tRNA-Thr-TGT-2-1	1000	+	222638346	222638419	0	1	73,	0,
chr1	238104373	238104439	tRNA-Tyr-ATA-chr1-52	1000	+	238104373	238104439	0	1	66,	0,
chr1	238105861	238105933	nmt-tRNA-Pro-TGG-1-1	1000	+	238105861	238105933	0	1	72,	0,
chr1	249168053	249168159	tRNA-Leu-CAA-4-1	1000	+	249168053	249168159	0	2	38,46,	0,60,
chr1	249168446	249168518	tRNA-Glu-CTC-2-1	1000	+	249168446	249168518	0	1	72,	0,
chr10	5895673	5895746	tRNA-Val-TAC-3-1	1000	-	5895673	5895746	0	1	73,	0,
chr10	20036617	20036674	nmt-tRNA-Gln-CTG-1-1	1000	-	20036617	20036674	0	1	57,	0,
chr10	22518437	22518511	tRNA-Asn-GTT-2-3	1000	-	22518437	22518511	0	1	74,	0,
chr10	22852578	22852651	tRNA-Pro-GGG-1-1	1000	+	22852578	22852651	0	1	73,	0,
chr10	34591415	34591483	tRNA-Leu-CAA-7-1	1000	-	34591415	34591483	0	1	68,	0,
chr10	69524260	69524342	tRNA-Ser-TGA-1-1	1000	+	69524260	69524342	0	1	82,	0,
chr10	71352696	71352762	tRNA-Tyr-GTA-chr10-3	1000	+	71352696	71352762	0	1	66,	0,
chr11	9296789	9296863	tRNA-Leu-CAA-5-1	1000	+	9296789	9296863	0	1	74,	0,
chr11	20221795	20221851	tRNA-Cys-GCA-chr11-21	1000	-	20221795	20221851	0	1	56,	0,
chr11	50233878	50233950	tRNA-Ala-TGC-8-1	1000	-	50233878	50233950	0	1	72,	0,
chr11	51359901	51359970	tRNA-Lys-CTT-15-1	1000	+	51359901	51359970	0	1	69,	0,
chr11	59318101	59318174	tRNA-Val-TAC-1-1	1000	-	59318101	59318174	0	1	73,	0,
chr11	59318459	59318532	tRNA-Val-TAC-2-1	1000	-	59318459	59318532	0	1	73,	0,
chr11	59318766	59318852	tRNA-Arg-TCT-3-2	1000	+	59318766	59318852	0	2	37,36,	0,50,
chr11	59319227	59319310	tRNA-Leu-TAA-3-1	1000	+	59319227	59319310	0	1	83,	0,
chr11	59323901	59323974	tRNA-Lys-TTT-5-1	1000	+	59323901	59323974	0	1	73,	0,
chr11	59324969	59325042	tRNA-Phe-GAA-1-3	1000	-	59324969	59325042	0	1	73,	0,
chr11	59327807	59327880	tRNA-Lys-TTT-3-4	1000	-	59327807	59327880	0	1	73,	0,
chr11	59333852	59333925	tRNA-Phe-GAA-2-1	1000	-	59333852	59333925	0	1	73,	0,
chr11	66115590	66115672	tRNA-Ser-GCT-3-1	1000	+	66115590	66115672	0	1	82,	0,
chr11	75214526	75214599	tRNA-Undet-NNN-chr11-14	1000	-	75214526	75214599	0	1	73,	0,
chr11	75946556	75946628	tRNA-Pro-AGG-2-4	1000	+	75946556	75946628	0	1	72,	0,
chr11	75946868	75946940	tRNA-Pro-TGG-2-1	1000	-	75946868	75946940	0	1	72,	0,
chr11	103274965	103275035	tRNA-Ser-AGA-chr11-8	1000	+	103274965	103275035	0	1	70,	0,
chr11	103276576	103276642	tRNA-Tyr-ATA-chr11-9	1000	+	103276576	103276642	0	1	66,	0,
chr11	109036040	109036118	tRNA-Ser-AGA-6-1	1000	+	109036040	109036118	0	1	78,	0,
chr11	113432994	113433078	tRNA-Leu-TAA-chr11-12	1000	-	113432994	113433078	0	1	84,	0,
chr11	122430654	122430727	tRNA-Lys-TTT-2-1	1000	+	122430654	122430727	0	1	73,	0,
chr12	27843305	27843378	tRNA-Lys-TTT-11-1	1000	+	27843305	27843378	0	1	73,	0,
chr12	50211189	50211264	nmt-tRNA-Gln-TTG-6-1	1000	-	50211189	50211264	0	1	75,	0,
chr12	56584147	56584229	tRNA-Ser-CGA-4-1	1000	+	56584147	56584229	0	1	82,	0,
chr12	70220757	70220827	tRNA-Cys-GCA-chr12-14	1000	-	70220757	70220827	0	2	20,36,	0,34,
chr12	74851181	74851254	tRNA-Gln-CTG-12-1	1000	+	74851181	74851254	0	1	73,	0,
chr12	96429798	96429870	tRNA-Asp-GTC-2-8	1000	+	96429798	96429870	0	1	72,	0,
chr12	98897280	98897352	tRNA-Asp-GTC-1-1	1000	+	98897280	98897352	0	1	72,	0,
chr12	98898029	98898101	tRNA-Trp-CCA-4-1	1000	+	98898029	98898101	0	1	72,	0,
chr12	122860923	122860994	tRNA-Asp-GTC-8-1	1000	+	122860923	122860994	0	1	71,	0,
chr12	125406300	125406372	tRNA-Ala-TGC-3-2	1000	-	125406300	125406372	0	1	72,	0,
chr12	125411890	125411962	tRNA-Asp-GTC-2-9	1000	-	125411890	125411962	0	1	72,	0,
chr12	125412388	125412461	tRNA-Phe-GAA-1-4	1000	-	125412388	125412461	0	1	73,	0,
chr12	125424192	125424264	tRNA-Asp-GTC-2-10	1000	-	125424192	125424264	0	1	72,	0,
chr12	125424511	125424583	tRNA-Ala-TGC-4-1	1000	+	125424511	125424583	0	1	72,	0,
chr12	129716197	129716272	tRNA-Ile-AAT-11-1	1000	+	129716197	129716272	0	1	75,	0,
chr13	31248100	31248174	tRNA-Asn-GTT-2-4	1000	-	31248100	31248174	0	1	74,	0,
chr13	41634873	41634945	tRNA-Glu-TTC-1-2	1000	-	41634873	41634945	0	1	72,	0,
chr13	42030060	42030132	tRNA-Glu-CTC-3-1	1000	-	42030060	42030132	0	1	72,	0,
chr13	45492061	45492133	tRNA-Glu-TTC-2-1	1000	-	45492061	45492133	0	1	72,	0,
chr13	95201903	95201976	tRNA-Phe-GAA-1-5	1000	-	95201903	95201976	0	1	73,	0,
chr14	21077494	21077566	tRNA-Pro-AGG-2-5	1000	-	21077494	21077566	0	1	72,	0,
chr14	21078290	21078372	tRNA-Leu-AAG-2-3	1000	+	21078290	21078372	0	1	82,	0,
chr14	21081559	21081631	tRNA-Pro-AGG-2-6	1000	-	21081559	21081631	0	1	72,	0,
chr14	21081948	21082021	tRNA-Thr-TGT-3-1	1000	-	21081948	21082021	0	1	73,	0,
chr14	21093528	21093610	tRNA-Leu-TAG-2-1	1000	+	21093528	21093610	0	1	82,	0,
chr14	21099318	21099391	tRNA-Thr-TGT-4-1	1000	-	21099318	21099391	0	1	73,	0,
chr14	21101164	21101236	tRNA-Pro-TGG-1-1	1000	+	21101164	21101236	0	1	72,	0,
chr14	21121257	21121351	tRNA-Tyr-GTA-5-3	1000	-	21121257	21121351	0	2	36,37,	0,57,
chr14	21125622	21125716	tRNA-Tyr-GTA-4-1	1000	-	21125622	21125716	0	2	36,37,	0,57,
chr14	21128116	21128210	tRNA-Tyr-GTA-7-1	1000	-	21128116	21128210	0	2	36,37,	0,57,
chr14	21131350	21131444	tRNA-Tyr-GTA-5-4	1000	-	21131350	21131444	0	2	36,37,	0,57,
chr14	21145177	21145259	tRNA-Leu-TAG-4-1	1000	-	21145177	21145259	0	1	82,	0,
chr14	21149848	21149921	tRNA-Thr-TGT-5-1	1000	+	21149848	21149921	0	1	73,	0,
chr14	21151431	21151520	tRNA-Tyr-GTA-5-5	1000	+	21151431	21151520	0	2	37,36,	0,53,
chr14	21152174	21152246	tRNA-Pro-TGG-3-2	1000	+	21152174	21152246	0	1	72,	0,
chr14	23398909	23398982	tRNA-Arg-ACG-1-3	1000	+	23398909	23398982	0	1	73,	0,
chr14	32236816	32236885	tRNA-Glu-TTC-11-1	1000	-	32236816	32236885	0	1	69,	0,
chr14	32954017	32954083	tRNA-Tyr-GTA-chr14-8	1000	+	32954017	32954083	0	1	66,	0,
chr14	58706612	58706685	tRNA-Lys-CTT-1-1	1000	-	58706612	58706685	0	1	73,	0,
chr14	73429678	73429750	tRNA-Cys-GCA-8-1	1000	+	73429678	73429750	0	1	72,	0,
chr14	74055534	74055596	tRNA-Lys-TTT-14-1	1000	-	74055534	74055596	0	1	62,	0,
chr14	89445441	89445514	tRNA-Ala-AGC-15-1	1000	+	89445441	89445514	0	1	73,	0,
chr14	91726561	91726634	tRNA-Leu-CAA-chr14-11	1000	+	91726561	91726634	0	1	73,	0,
chr14	102783428	102783502	tRNA-Ile-AAT-5-4	1000	+	102783428	102783502	0	1	74,	0,
chr15	26327380	26327452	tRNA-Glu-TTC-2-2	1000	-	26327380	26327452	0	1	72,	0,
chr15	40886022	40886104	tRNA-Ser-GCT-4-2	1000	-	40886022	40886104	0	1	82,	0,
chr15	45490803	45490875	tRNA-His-GTG-1-7	1000	-	45490803	45490875	0	1	72,	0,
chr15	45492610	45492682	tRNA-His-GTG-1-8	1000	-	45492610	45492682	0	1	72,	0,
chr15	45493348	45493420	tRNA-His-GTG-1-9	1000	+	45493348	45493420	0	1	72,	0,
chr15	66161399	66161471	tRNA-Gln-CTG-1-4	1000	-	66161399	66161471	0	1	72,	0,
chr15	76674764	76674838	tRNA-Lys-CTT-16-1	1000	-	76674764	76674838	0	1	74,	0,
chr15	79152903	79152976	tRNA-Lys-CTT-1-2	1000	+	79152903	79152976	0	1	73,	0,
chr15	80036996	80037069	tRNA-Cys-GCA-5-1	1000	+	80036996	80037069	0	1	73,	0,
chr15	89878303	89878376	tRNA-Arg-TCG-1-1	1000	+	89878303	89878376	0	1	73,	0,
chr15	92254301	92254374	tRNA-Tyr-GTA-12-1	1000	-	92254301	92254374	0	1	73,	0,
chr15	96327878	96327938	tRNA-Lys-CTT-chr15-5	1000	+	96327878	96327938	0	1	60,	0,
chr16	686735	686806	tRNA-Gly-CCC-2-2	1000	-	686735	686806	0	1	71,	0,
chr16	2977661	2977734	tRNA-Lys-CTT-chr16-1	1000	+	2977661	2977734	0	1	73,	0,
chr16	3200674	3200747	tRNA-Arg-CCG-1-3	1000	+	3200674	3200747	0	1	73,	0,
chr16	3202900	3202973	tRNA-Arg-CCT-3-1	1000	+	3202900	3202973	0	1	73,	0,
chr16	3207405	3207478	tRNA-Lys-CTT-3-1	1000	-	3207405	3207478	0	1	73,	0,
chr16	3208922	3208994	tRNA-Pro-TGG-3-3	1000	+	3208922	3208994	0	1	72,	0,
chr16	3210385	3210480	tRNA-Pro-AGG-3-1	1000	+	3210385	3210480	0	2	36,43,	0,52,
chr16	3214938	3215011	tRNA-Lys-CTT-8-1	1000	+	3214938	3215011	0	1	73,	0,
chr16	3222048	3222120	tRNA-Pro-CGG-1-2	1000	+	3222048	3222120	0	1	72,	0,
chr16	3225691	3225764	tRNA-Lys-CTT-2-5	1000	+	3225691	3225764	0	1	73,	0,
chr16	3230554	3230627	tRNA-Lys-CTT-5-1	1000	-	3230554	3230627	0	1	73,	0,
chr16	3232634	3232706	tRNA-Pro-AGG-2-7	1000	-	3232634	3232706	0	1	72,	0,
chr16	3234132	3234204	tRNA-Pro-TGG-3-4	1000	-	3234132	3234204	0	1	72,	0,
chr16	3238093	3238165	tRNA-Pro-TGG-3-5	1000	+	3238093	3238165	0	1	72,	0,
chr16	3239633	3239705	tRNA-Pro-AGG-2-8	1000	+	3239633	3239705	0	1	72,	0,
chr16	3241500	3241573	tRNA-Lys-CTT-4-1	1000	+	3241500	3241573	0	1	73,	0,
chr16	3241988	3242060	tRNA-Pro-AGG-1-1	1000	+	3241988	3242060	0	1	72,	0,
chr16	3243917	3243990	tRNA-Arg-CCT-5-1	1000	+	3243917	3243990	0	1	73,	0,
chr16	3246152	3246225	tRNA-Lys-CTT-14-1	1000	+	3246152	3246225	0	1	73,	0,
chr16	3419812	3419884	nmt-tRNA-Gln-TTG-5-1	1000	+	3419812	3419884	0	1	72,	0,
chr16	14379749	14379821	tRNA-Thr-CGT-2-1	1000	+	14379749	14379821	0	1	72,	0,
chr16	22207031	22207113	tRNA-Leu-TAG-3-1	1000	-	22207031	22207113	0	1	82,	0,
chr16	22308460	22308542	tRNA-Leu-AAG-2-4	1000	+	22308460	22308542	0	1	82,	0,
chr16	57333862	57333945	tRNA-Leu-CAG-2-1	1000	+	57333862	57333945	0	1	83,	0,
chr16	57334391	57334474	tRNA-Leu-CAG-2-2	1000	-	57334391	57334474	0	1	83,	0,
chr16	70812113	70812184	tRNA-Gly-GCC-3-1	1000	-	70812113	70812184	0	1	71,	0,
chr16	70812941	70813012	tRNA-Gly-GCC-2-4	1000	-	70812941	70813012	0	1	71,	0,
chr16	70822596	70822667	tRNA-Gly-GCC-5-1	1000	+	70822596	70822667	0	1	71,	0,
chr16	70823409	70823480	tRNA-Gly-GCC-2-5	1000	+	70823409	70823480	0	1	71,	0,
chr16	71460395	71460468	tRNA-Met-CAT-2-1	1000	+	71460395	71460468	0	1	73,	0,
chr16	73512215	73512288	tRNA-Lys-TTT-1-1	1000	-	73512215	73512288	0	1	73,	0,
chr16	87417627	87417700	tRNA-Met-CAT-6-1	1000	-	87417627	87417700	0	1	73,	0,
chr17	8022472	8022545	tRNA-Lys-TTT-3-5	1000	+	8022472	8022545	0	1	73,	0,
chr17	8023069	8023141	tRNA-Gln-CTG-1-5	1000	+	8023069	8023141	0	1	72,	0,
chr17	8023631	8023713	tRNA-Leu-TAG-1-1	1000	-	8023631	8023713	0	1	82,	0,
chr17	8024242	8024330	tRNA-Arg-TCT-2-1	1000	+	8024242	8024330	0	2	37,36,	0,52,
chr17	8029063	8029134	tRNA-Gly-GCC-2-6	1000	+	8029063	8029134	0	1	71,	0,
chr17	8042198	8042280	tRNA-Ser-CGA-1-1	1000	-	8042198	8042280	0	1	82,	0,
chr17	8042769	8042843	tRNA-Thr-AGT-5-1	1000	-	8042769	8042843	0	1	74,	0,
chr17	8089675	8089747	tRNA-Trp-CCA-3-3	1000	+	8089675	8089747	0	1	72,	0,
chr17	8090183	8090265	tRNA-Ser-GCT-4-3	1000	+	8090183	8090265	0	1	82,	0,
chr17	8090477	8090551	tRNA-Thr-AGT-1-1	1000	+	8090477	8090551	0	1	74,	0,
chr17	8090910	8090984	tRNA-Ile-AAT-5-5	1000	+	8090910	8090984	0	1	74,	0,
chr17	8124186	8124258	tRNA-Trp-CCA-1-1	1000	-	8124186	8124258	0	1	72,	0,
chr17	8124865	8124937	tRNA-Gly-TCC-3-1	1000	+	8124865	8124937	0	1	72,	0,
chr17	8125555	8125627	tRNA-Asp-GTC-2-11	1000	-	8125555	8125627	0	1	72,	0,
chr17	8126150	8126222	tRNA-Pro-CGG-1-3	1000	-	8126150	8126222	0	1	72,	0,
chr17	8129552	8129626	tRNA-Thr-AGT-1-2	1000	-	8129552	8129626	0	1	74,	0,
chr17	8129927	8130009	tRNA-Ser-AGA-2-6	1000	-	8129927	8130009	0	1	82,	0,
chr17	8130308	8130382	tRNA-Ile-AAT-4-1	1000	-	8130308	8130382	0	1	74,	0,
chr17	19411493	19411565	tRNA-Trp-CCA-2-1	1000	+	19411493	19411565	0	1	72,	0,
chr17	19508679	19508745	nmt-tRNA-Tyr-GTA-chr17-33	1000	-	19508679	19508745	0	1	66,	0,
chr17	19764174	19764245	tRNA-Gly-CCC-3-1	1000	+	19764174	19764245	0	1	71,	0,
chr17	22026576	22026632	nmt-tRNA-Tyr-GTA-chr17-32	1000	-	22026576	22026632	0	1	56,	0,
chr17	22028178	22028247	nmt-tRNA-Ser-TGA-3-1	1000	-	22028178	22028247	0	1	69,	0,
chr17	29877092	29877164	tRNA-Thr-CGT-4-1	1000	+	29877092	29877164	0	1	72,	0,
chr17	36908033	36908107	tRNA-Asn-GTT-2-5	1000	-	36908033	36908107	0	1	74,	0,
chr17	36989974	36990046	tRNA-Cys-GCA-24-1	1000	-	36989974	36990046	0	1	72,	0,
chr17	37017936	37018008	tRNA-Cys-GCA-14-1	1000	-	37017936	37018008	0	1	72,	0,
chr17	37023897	37023969	tRNA-Cys-GCA-2-2	1000	+	37023897	37023969	0	1	72,	0,
chr17	37025544	37025616	tRNA-Cys-GCA-4-1	1000	-	37025544	37025616	0	1	72,	0,
chr17	37309986	37310058	tRNA-Cys-GCA-2-3	1000	-	37309986	37310058	0	1	72,	0,
chr17	37310743	37310815	tRNA-Cys-GCA-2-4	1000	-	37310743	37310815	0	1	72,	0,
chr17	38238932	38239005	tRNA-Val-TAC-chr17-24	1000	-	38238932	38239005	0	1	73,	0,
chr17	38273552	38273626	tRNA-SeC-TCA-3-1	1000	-	38273552	38273626	0	1	74,	0,
chr17	47269889	47269961	tRNA-Gln-TTG-1-1	1000	+	47269889	47269961	0	1	72,	0,
chr17	58863592	58863663	tRNA-Sup-TTA-1-1	1000	+	58863592	58863663	0	1	71,	0,
chr17	62526917	62526991	tRNA-Thr-AGT-7-1	1000	-	62526917	62526991	0	1	74,	0,
chr17	66016012	66016085	tRNA-Arg-CCG-2-1	1000	-	66016012	66016085	0	1	73,	0,
chr17	66390956	66391031	tRNA-Und-NNN-5-1	1000	-	66390956	66391031	0	1	75,	0,
chr17	73030000	73030073	tRNA-Arg-CCT-1-1	1000	+	73030000	73030073	0	1	73,	0,
chr17	73030525	73030598	tRNA-Arg-CCT-2-1	1000	-	73030525	73030598	0	1	73,	0,
chr17	73031207	73031280	tRNA-Arg-TCG-3-1	1000	+	73031207	73031280	0	1	73,	0,
chr17	80452596	80452668	tRNA-iMet-CAT-1-8	1000	-	80452596	80452668	0	1	72,	0,
chr18	43669270	43669343	tRNA-Lys-CTT-6-1	1000	-	43669270	43669343	0	1	73,	0,
chr19	1383360	1383433	tRNA-Phe-GAA-1-6	1000	-	1383360	1383433	0	1	73,	0,
chr19	1383561	1383635	tRNA-Asn-GTT-2-6	1000	+	1383561	1383635	0	1	74,	0,
chr19	4724081	4724153	tRNA-Gly-TCC-1-1	1000	+	4724081	4724153	0	1	72,	0,
chr19	4724646	4724719	tRNA-Val-CAC-3-1	1000	-	4724646	4724719	0	1	73,	0,
chr19	12299375	12299449	tRNA-Ala-GGC-chr19-3	1000	+	12299375	12299449	0	1	74,	0,
chr19	32486714	32486782	tRNA-Gln-CTG-chr19-4	1000	+	32486714	32486782	0	1	68,	0,
chr19	33667962	33668036	tRNA-Thr-AGT-1-3	1000	+	33667962	33668036	0	1	74,	0,
chr19	36066749	36066822	tRNA-Lys-CTT-10-1	1000	+	36066749	36066822	0	1	73,	0,
chr19	36111459	36111530	tRNA-Und-NNN-10-1	1000	-	36111459	36111530	0	1	71,	0,
chr19	39902807	39902900	tRNA-Ile-TAT-1-1	1000	-	39902807	39902900	0	2	36,38,	0,55,
chr19	41748141	41748214	tRNA-Lys-TTT-10-1	1000	-	41748141	41748214	0	1	73,	0,
chr19	45981859	45981945	tRNA-SeC-TCA-1-1	1000	-	45981859	45981945	0	1	86,	0,
chr19	50037932	50038005	tRNA-Lys-TTT-12-1	1000	-	50037932	50038005	0	1	73,	0,
chr19	52425397	52425468	tRNA-Lys-CTT-11-1	1000	-	52425397	52425468	0	1	71,	0,
chr1_gl000192_random	466078	466149	tRNA-Gly-CCC-8-1	1000	-	466078	466149	0	1	71,	0,
chr1_gl000192_random	468369	468443	tRNA-Asn-ATT-1-2	1000	+	468369	468443	0	1	74,	0,
chr2	11691832	11691893	tRNA-Gly-CCC-7-1	1000	+	11691832	11691893	0	1	61,	0,
chr2	27273649	27273738	tRNA-Tyr-GTA-2-1	1000	+	27273649	27273738	0	2	37,36,	0,53,
chr2	27274081	27274154	tRNA-Ala-AGC-8-1	1000	+	27274081	27274154	0	1	73,	0,
chr2	30277567	30277640	tRNA-Leu-AAG-5-1	1000	+	30277567	30277640	0	1	73,	0,
chr2	43037675	43037768	tRNA-Ile-TAT-2-1	1000	+	43037675	43037768	0	2	38,36,	0,57,
chr2	45937440	45937513	tRNA-Gln-TTG-5-1	1000	-	45937440	45937513	0	1	73,	0,
chr2	70476122	70476193	tRNA-Gly-CCC-2-1	1000	-	70476122	70476193	0	1	71,	0,
chr2	85085875	85085948	tRNA-Val-TAC-chr2-6	1000	+	85085875	85085948	0	1	73,	0,
chr2	117782508	117782580	nmt-tRNA-Gln-TTG-3-1	1000	-	117782508	117782580	0	1	72,	0,
chr2	117784010	117784076	nmt-tRNA-Tyr-GTA-chr2-23	1000	-	117784010	117784076	0	1	66,	0,
chr2	121267679	121267735	nmt-tRNA-Ser-GGA-chr2-22	1000	-	121267679	121267735	0	1	56,	0,
chr2	131029910	131029982	nmt-tRNA-Gln-TTG-7-1	1000	-	131029910	131029982	0	1	72,	0,
chr2	131031398	131031463	tRNA-Undet-NNN-chr2-20	1000	-	131031398	131031463	0	1	65,	0,
chr2	131033023	131033093	nmt-tRNA-Ser-TGA-1-1	1000	-	131033023	131033093	0	1	70,	0,
chr2	131094700	131094772	tRNA-Glu-TTC-1-1	1000	-	131094700	131094772	0	1	72,	0,
chr2	132140141	132140211	nmt-tRNA-Ser-TGA-2-1	1000	+	132140141	132140211	0	1	70,	0,
chr2	132141651	132141716	tRNA-Undet-NNN-chr2-8	1000	+	132141651	132141716	0	1	65,	0,
chr2	132143132	132143204	nmt-tRNA-Gln-TTG-9-1	1000	+	132143132	132143204	0	1	72,	0,
chr2	156120288	156120354	nmt-tRNA-Tyr-GTA-chr2-10	1000	+	156120288	156120354	0	1	66,	0,
chr2	157257280	157257352	tRNA-Ala-CGC-3-1	1000	+	157257280	157257352	0	1	72,	0,
chr2	157257658	157257729	tRNA-Gly-GCC-2-2	1000	-	157257658	157257729	0	1	71,	0,
chr2	203484633	203484699	tRNA-Tyr-GTA-chr2-12	1000	+	203484633	203484699	0	1	66,	0,
chr2	204229130	204229201	tRNA-Glu-TTC-9-1	1000	-	204229130	204229201	0	1	71,	0,
chr2	219110548	219110641	tRNA-Tyr-ATA-1-1	1000	+	219110548	219110641	0	2	37,36,	0,57,
chr2	219491144	219491199	tRNA-Gln-CTG-16-1	1000	+	219491144	219491199	0	1	55,	0,
chr2	224186314	224186387	tRNA-Lys-TTT-15-1	1000	-	224186314	224186387	0	1	73,	0,
chr20	48952341	48952423	tRNA-Leu-AAG-6-1	1000	-	48952341	48952423	0	1	82,	0,
chr21	10492971	10493037	tRNA-Tyr-GTA-chr21-2	1000	-	10492971	10493037	0	1	66,	0,
chr21	18827106	18827177	tRNA-Gly-GCC-1-5	1000	-	18827106	18827177	0	1	71,	0,
chr22	44546536	44546622	tRNA-SeC-TCA-2-1	1000	+	44546536	44546622	0	1	86,	0,
chr3	13833885	13833953	tRNA-Sup-CTA-2-1	1000	+	13833885	13833953	0	1	68,	0,
chr3	15252972	15253048	tRNA-Lys-TTT-chr3-2	1000	+	15252972	15253048	0	1	76,	0,
chr3	17741395	17741461	tRNA-Cys-GCA-25-1	1000	-	17741395	17741461	0	1	66,	0,
chr3	45730490	45730563	tRNA-Arg-ACG-2-1	1000	-	45730490	45730563	0	1	73,	0,
chr3	106620877	106620949	nmt-tRNA-Gln-TTG-4-1	1000	-	106620877	106620949	0	1	72,	0,
chr3	131947943	131948015	tRNA-Cys-GCA-6-1	1000	-	131947943	131948015	0	1	72,	0,
chr3	131950641	131950713	tRNA-Cys-GCA-9-1	1000	-	131950641	131950713	0	1	72,	0,
chr3	169490017	169490090	tRNA-Val-AAC-1-1	1000	+	169490017	169490090	0	1	73,	0,
chr3	184366094	184366165	tRNA-Asp-GTC-6-1	1000	-	184366094	184366165	0	1	71,	0,
chr4	39090098	39090160	tRNA-Undet-NNN-chr4-5	1000	-	39090098	39090160	0	1	62,	0,
chr4	40908742	40908815	tRNA-Gln-TTG-6-1	1000	-	40908742	40908815	0	1	73,	0,
chr4	124430004	124430076	tRNA-Cys-GCA-2-1	1000	-	124430004	124430076	0	1	72,	0,
chr4	156382401	156382467	nmt-tRNA-Tyr-GTA-chr4-1	1000	+	156382401	156382467	0	1	66,	0,
chr4	156384977	156385052	nmt-tRNA-Leu-TAA-1-1	1000	-	156384977	156385052	0	1	75,	0,
chr5	26198538	26198611	tRNA-Lys-CTT-9-1	1000	-	26198538	26198611	0	1	73,	0,
chr5	58859818	58859901	tRNA-Sup-CTA-chr5-1	1000	+	58859818	58859901	0	2	37,36,	0,47,
chr5	131516471	131516531	tRNA-Cys-GCA-chr5-2	1000	+	131516471	131516531	0	1	60,	0,
chr5	141773987	141774059	tRNA-Asp-GTC-5-1	1000	-	141773987	141774059	0	1	72,	0,
chr5	151248073	151248145	tRNA-Gln-CTG-13-1	1000	-	151248073	151248145	0	1	72,	0,
chr5	151988595	151988771	tRNA-Cys-ACA-1-1	1000	+	151988595	151988771	0	2	36,43,	0,133,
chr5	168296258	168296327	tRNA-Arg-TCT-chr5-4	1000	+	168296258	168296327	0	1	69,	0,
chr5	180524069	180524142	tRNA-Val-CAC-1-2	1000	+	180524069	180524142	0	1	73,	0,
chr5	180524473	180524555	tRNA-Leu-AAG-1-1	1000	-	180524473	180524555	0	1	82,	0,
chr5	180528839	180528921	tRNA-Leu-AAG-1-2	1000	+	180528839	180528921	0	1	82,	0,
chr5	180529252	180529325	tRNA-Val-CAC-1-3	1000	-	180529252	180529325	0	1	73,	0,
chr5	180591153	180591226	tRNA-Val-AAC-1-2	1000	+	180591153	180591226	0	1	73,	0,
chr5	180591571	180591636	tRNA-Leu-AAG-7-1	1000	-	180591571	180591636	0	1	65,	0,
chr5	180596609	180596682	tRNA-Val-AAC-1-3	1000	+	180596609	180596682	0	1	73,	0,
chr5	180600649	180600722	tRNA-Val-CAC-1-4	1000	+	180600649	180600722	0	1	73,	0,
chr5	180601043	180601125	tRNA-Leu-AAG-1-3	1000	-	180601043	180601125	0	1	82,	0,
chr5	180614700	180614782	tRNA-Leu-AAG-2-1	1000	+	180614700	180614782	0	1	82,	0,
chr5	180615415	180615488	tRNA-Val-AAC-2-1	1000	-	180615415	180615488	0	1	73,	0,
chr5	180615853	180615925	tRNA-Pro-TGG-3-1	1000	-	180615853	180615925	0	1	72,	0,
chr5	180618686	180618758	tRNA-Thr-TGT-6-1	1000	-	180618686	180618758	0	1	72,	0,
chr5	180633867	180633939	tRNA-Ala-TGC-3-1	1000	+	180633867	180633939	0	1	72,	0,
chr5	180634754	180634827	tRNA-Lys-CTT-2-2	1000	+	180634754	180634827	0	1	73,	0,
chr5	180645269	180645342	tRNA-Val-AAC-1-4	1000	-	180645269	180645342	0	1	73,	0,
chr5	180648978	180649051	tRNA-Lys-CTT-2-3	1000	-	180648978	180649051	0	1	73,	0,
chr5	180649394	180649467	tRNA-Val-CAC-1-5	1000	-	180649394	180649467	0	1	73,	0,
chr6	18836401	18836473	tRNA-Gln-CTG-1-1	1000	+	18836401	18836473	0	1	72,	0,
chr6	26286753	26286825	tRNA-iMet-CAT-1-2	1000	+	26286753	26286825	0	1	72,	0,
chr6	26299904	26299977	tRNA-Arg-TCG-4-1	1000	+	26299904	26299977	0	1	73,	0,
chr6	26305720	26305798	tRNA-Ser-GCT-6-1	1000	-	26305720	26305798	0	1	78,	0,
chr6	26311423	26311495	tRNA-Gln-TTG-3-1	1000	-	26311423	26311495	0	1	72,	0,
chr6	26311974	26312046	tRNA-Gln-TTG-3-2	1000	-	26311974	26312046	0	1	72,	0,
chr6	26312823	26312905	tRNA-Ser-TGA-3-1	1000	-	26312823	26312905	0	1	82,	0,
chr6	26313351	26313423	tRNA-iMet-CAT-1-3	1000	-	26313351	26313423	0	1	72,	0,
chr6	26319329	26319401	tRNA-Trp-CCA-3-1	1000	-	26319329	26319401	0	1	72,	0,
chr6	26323045	26323118	tRNA-Arg-TCG-2-1	1000	+	26323045	26323118	0	1	73,	0,
chr6	26327816	26327898	tRNA-Ser-AGA-2-1	1000	+	26327816	26327898	0	1	82,	0,
chr6	26328367	26328440	tRNA-Arg-ACG-1-1	1000	+	26328367	26328440	0	1	73,	0,
chr6	26330528	26330600	tRNA-iMet-CAT-1-4	1000	-	26330528	26330600	0	1	72,	0,
chr6	26331671	26331743	tRNA-Trp-CCA-3-2	1000	-	26331671	26331743	0	1	72,	0,
chr6	26521435	26521518	tRNA-Leu-CAG-1-7	1000	+	26521435	26521518	0	1	83,	0,
chr6	26533144	26533218	tRNA-Thr-AGT-2-1	1000	-	26533144	26533218	0	1	74,	0,
chr6	26537725	26537798	tRNA-Arg-ACG-1-2	1000	+	26537725	26537798	0	1	73,	0,
chr6	26538281	26538354	tRNA-Val-CAC-1-6	1000	+	26538281	26538354	0	1	73,	0,
chr6	26553730	26553802	tRNA-Ala-CGC-1-1	1000	+	26553730	26553802	0	1	72,	0,
chr6	26554349	26554423	tRNA-Ile-AAT-5-1	1000	+	26554349	26554423	0	1	74,	0,
chr6	26555497	26555569	tRNA-Pro-AGG-2-2	1000	+	26555497	26555569	0	1	72,	0,
chr6	26556773	26556846	tRNA-Lys-CTT-2-4	1000	+	26556773	26556846	0	1	73,	0,
chr6	26569085	26569176	tRNA-Tyr-GTA-1-1	1000	+	26569085	26569176	0	2	37,36,	0,55,
chr6	26572091	26572164	tRNA-Ala-AGC-11-1	1000	-	26572091	26572164	0	1	73,	0,
chr6	26575797	26575887	tRNA-Tyr-GTA-8-1	1000	+	26575797	26575887	0	2	37,36,	0,54,
chr6	26577331	26577420	tRNA-Tyr-GTA-3-1	1000	+	26577331	26577420	0	2	37,36,	0,53,
chr6	26595101	26595190	tRNA-Tyr-GTA-6-1	1000	+	26595101	26595190	0	2	37,36,	0,53,
chr6	26673589	26673662	tRNA-Ala-AGC-14-1	1000	+	26673589	26673662	0	1	73,	0,
chr6	26682714	26682787	tRNA-Ala-AGC-12-1	1000	+	26682714	26682787	0	1	73,	0,
chr6	26687484	26687557	tRNA-Ala-AGC-10-1	1000	+	26687484	26687557	0	1	73,	0,
chr6	26701711	26701784	tRNA-Met-CAT-5-1	1000	+	26701711	26701784	0	1	73,	0,
chr6	26705605	26705678	tRNA-Ala-AGC-13-1	1000	+	26705605	26705678	0	1	73,	0,
chr6	26721220	26721294	tRNA-Ile-AAT-7-1	1000	-	26721220	26721294	0	1	74,	0,
chr6	26728255	26728328	tRNA-Ala-AGC-18-1	1000	+	26728255	26728328	0	1	73,	0,
chr6	26730736	26730809	tRNA-Ala-AGC-9-1	1000	+	26730736	26730809	0	1	73,	0,
chr6	26735573	26735646	tRNA-Met-CAT-4-1	1000	-	26735573	26735646	0	1	73,	0,
chr6	26745254	26745328	tRNA-Ile-AAT-6-1	1000	-	26745254	26745328	0	1	74,	0,
chr6	26751917	26751990	tRNA-Ala-AGC-21-1	1000	+	26751917	26751990	0	1	73,	0,
chr6	26758549	26758622	tRNA-Met-CAT-4-2	1000	-	26758549	26758622	0	1	73,	0,
chr6	26766443	26766516	tRNA-Met-CAT-4-3	1000	+	26766443	26766516	0	1	73,	0,
chr6	26771289	26771362	tRNA-Ala-AGC-9-2	1000	-	26771289	26771362	0	1	73,	0,
chr6	26773770	26773843	tRNA-Ala-AGC-18-2	1000	-	26773770	26773843	0	1	73,	0,
chr6	26780831	26780905	tRNA-Ile-AAT-7-2	1000	+	26780831	26780905	0	1	74,	0,
chr6	26796005	26796078	tRNA-Ala-AGC-12-2	1000	-	26796005	26796078	0	1	73,	0,
chr6	26988124	26988218	tRNA-Ile-TAT-2-2	1000	+	26988124	26988218	0	2	38,36,	0,58,
chr6	27059520	27059592	tRNA-Pro-CGG-2-1	1000	+	27059520	27059592	0	1	72,	0,
chr6	27065084	27065166	tRNA-Ser-GCT-1-1	1000	+	27065084	27065166	0	1	82,	0,
chr6	27118021	27118094	tRNA-Val-CAC-9-1	1000	+	27118021	27118094	0	1	73,	0,
chr6	27125905	27125977	tRNA-His-GTG-1-5	1000	+	27125905	27125977	0	1	72,	0,
chr6	27130049	27130123	tRNA-Thr-AGT-6-1	1000	+	27130049	27130123	0	1	74,	0,
chr6	27144993	27145067	tRNA-Ile-AAT-5-2	1000	-	27144993	27145067	0	1	74,	0,
chr6	27173866	27173939	tRNA-Val-CAC-6-1	1000	-	27173866	27173939	0	1	73,	0,
chr6	27177627	27177709	tRNA-Ser-CGA-2-1	1000	+	27177627	27177709	0	1	82,	0,
chr6	27181622	27181695	tRNA-Arg-ACG-2-2	1000	-	27181622	27181695	0	1	73,	0,
chr6	27182951	27183024	tRNA-Arg-ACG-2-3	1000	+	27182951	27183024	0	1	73,	0,
chr6	27198333	27198416	tRNA-Leu-TAA-4-1	1000	-	27198333	27198416	0	1	83,	0,
chr6	27203287	27203360	tRNA-Val-AAC-5-1	1000	+	27203287	27203360	0	1	73,	0,
chr6	27205349	27205423	tRNA-Ile-AAT-5-3	1000	-	27205349	27205423	0	1	74,	0,
chr6	27228709	27228784	tRNA-Ile-AAT-chr6-37	1000	+	27228709	27228784	0	1	75,	0,
chr6	27241738	27241812	tRNA-Ile-AAT-9-1	1000	+	27241738	27241812	0	1	74,	0,
chr6	27242989	27243063	tRNA-Ile-AAT-3-1	1000	-	27242989	27243063	0	1	74,	0,
chr6	27248048	27248121	tRNA-Val-CAC-2-1	1000	-	27248048	27248121	0	1	73,	0,
chr6	27251863	27251937	tRNA-Ile-AAT-10-1	1000	+	27251863	27251937	0	1	74,	0,
chr6	27258404	27258477	tRNA-Val-TAC-4-1	1000	+	27258404	27258477	0	1	73,	0,
chr6	27261670	27261744	tRNA-Ser-ACT-1-1	1000	+	27261670	27261744	0	1	74,	0,
chr6	27263211	27263283	tRNA-Gln-CTG-5-1	1000	+	27263211	27263283	0	1	72,	0,
chr6	27265774	27265856	tRNA-Ser-GCT-2-1	1000	+	27265774	27265856	0	1	82,	0,
chr6	27271567	27271639	tRNA-Thr-CGT-6-1	1000	-	27271567	27271639	0	1	72,	0,
chr6	27300763	27300835	tRNA-iMet-CAT-1-5	1000	-	27300763	27300835	0	1	72,	0,
chr6	27302768	27302841	tRNA-Lys-TTT-6-1	1000	-	27302768	27302841	0	1	73,	0,
chr6	27446590	27446672	tRNA-Ser-AGA-2-2	1000	+	27446590	27446672	0	1	82,	0,
chr6	27447452	27447524	tRNA-Asp-GTC-2-6	1000	+	27447452	27447524	0	1	72,	0,
chr6	27463592	27463674	tRNA-Ser-AGA-2-3	1000	+	27463592	27463674	0	1	82,	0,
chr6	27470817	27470899	tRNA-Ser-AGA-2-4	1000	+	27470817	27470899	0	1	82,	0,
chr6	27471522	27471594	tRNA-Asp-GTC-2-7	1000	+	27471522	27471594	0	1	72,	0,
chr6	27473606	27473688	tRNA-Ser-TGA-4-1	1000	-	27473606	27473688	0	1	82,	0,
chr6	27487307	27487379	tRNA-Gln-CTG-1-2	1000	+	27487307	27487379	0	1	72,	0,
chr6	27499986	27500068	tRNA-Ser-AGA-3-1	1000	+	27499986	27500068	0	1	82,	0,
chr6	27509553	27509635	tRNA-Ser-AGA-1-1	1000	-	27509553	27509635	0	1	82,	0,
chr6	27513467	27513549	tRNA-Ser-TGA-2-1	1000	+	27513467	27513549	0	1	82,	0,
chr6	27515530	27515602	tRNA-Gln-CTG-2-1	1000	-	27515530	27515602	0	1	72,	0,
chr6	27521191	27521273	tRNA-Ser-AGA-4-1	1000	-	27521191	27521273	0	1	82,	0,
chr6	27529962	27530049	tRNA-Arg-TCT-5-1	1000	+	27529962	27530049	0	2	37,36,	0,51,
chr6	27543845	27543918	tRNA-Lys-TTT-9-1	1000	+	27543845	27543918	0	1	73,	0,
chr6	27551235	27551307	tRNA-Asp-GTC-3-1	1000	-	27551235	27551307	0	1	72,	0,
chr6	27559592	27559665	tRNA-Lys-TTT-4-1	1000	-	27559592	27559665	0	1	73,	0,
chr6	27560599	27560671	tRNA-iMet-CAT-1-6	1000	-	27560599	27560671	0	1	72,	0,
chr6	27570347	27570454	tRNA-Leu-CAA-3-1	1000	-	27570347	27570454	0	2	46,38,	0,69,
chr6	27573416	27573524	tRNA-Leu-CAA-2-1	1000	-	27573416	27573524	0	2	46,38,	0,70,
chr6	27586134	27586208	tRNA-Thr-CGT-5-1	1000	+	27586134	27586208	0	1	74,	0,
chr6	27599199	27599293	tRNA-Ile-TAT-2-3	1000	+	27599199	27599293	0	2	38,36,	0,58,
chr6	27618706	27618779	tRNA-Val-AAC-3-1	1000	-	27618706	27618779	0	1	73,	0,
chr6	27632544	27632620	tRNA-Phe-GAA-7-1	1000	+	27632544	27632620	0	1	76,	0,
chr6	27636361	27636435	tRNA-Ile-AAT-8-1	1000	+	27636361	27636435	0	1	74,	0,
chr6	27638343	27638416	tRNA-Arg-ACG-2-4	1000	-	27638343	27638416	0	1	73,	0,
chr6	27640228	27640310	tRNA-Ser-CGA-3-1	1000	-	27640228	27640310	0	1	82,	0,
chr6	27648884	27648957	tRNA-Val-AAC-4-1	1000	-	27648884	27648957	0	1	73,	0,
chr6	27652473	27652547	tRNA-Thr-AGT-2-2	1000	-	27652473	27652547	0	1	74,	0,
chr6	27655966	27656040	tRNA-Ile-AAT-2-1	1000	+	27655966	27656040	0	1	74,	0,
chr6	27688897	27688980	tRNA-Leu-TAA-2-1	1000	-	27688897	27688980	0	1	83,	0,
chr6	27694472	27694546	tRNA-Thr-AGT-4-1	1000	+	27694472	27694546	0	1	74,	0,
chr6	27696326	27696399	tRNA-Val-CAC-7-1	1000	-	27696326	27696399	0	1	73,	0,
chr6	27721178	27721251	tRNA-Val-AAC-1-5	1000	-	27721178	27721251	0	1	73,	0,
chr6	27745663	27745735	tRNA-iMet-CAT-2-1	1000	+	27745663	27745735	0	1	72,	0,
chr6	27759134	27759206	tRNA-Gln-CTG-6-1	1000	-	27759134	27759206	0	1	72,	0,
chr6	27763639	27763711	tRNA-Gln-TTG-3-3	1000	-	27763639	27763711	0	1	72,	0,
chr6	27870270	27870342	tRNA-iMet-CAT-1-7	1000	-	27870270	27870342	0	1	72,	0,
chr6	27870685	27870756	tRNA-Gly-GCC-2-3	1000	-	27870685	27870756	0	1	71,	0,
chr6	28180814	28180896	tRNA-Ser-GCT-5-1	1000	+	28180814	28180896	0	1	82,	0,
chr6	28442328	28442402	tRNA-Thr-TGT-1-1	1000	-	28442328	28442402	0	1	74,	0,
chr6	28446399	28446481	tRNA-Leu-AAG-4-1	1000	-	28446399	28446481	0	1	82,	0,
chr6	28456769	28456843	tRNA-Thr-CGT-1-1	1000	-	28456769	28456843	0	1	74,	0,
chr6	28505366	28505460	tRNA-Ile-TAT-3-1	1000	+	28505366	28505460	0	2	38,36,	0,58,
chr6	28510890	28510963	tRNA-Arg-TCG-5-1	1000	-	28510890	28510963	0	1	73,	0,
chr6	28557155	28557227	tRNA-Gln-TTG-2-1	1000	+	28557155	28557227	0	1	72,	0,
chr6	28565116	28565198	tRNA-Ser-GCT-4-1	1000	-	28565116	28565198	0	1	82,	0,
chr6	28574932	28575004	tRNA-Ala-AGC-3-1	1000	+	28574932	28575004	0	1	72,	0,
chr6	28601858	28601930	tRNA-Ala-TGC-9-1	1000	-	28601858	28601930	0	1	72,	0,
chr6	28611221	28611293	tRNA-Ala-TGC-2-1	1000	+	28611221	28611293	0	1	72,	0,
chr6	28615983	28616057	tRNA-Thr-CGT-3-1	1000	-	28615983	28616057	0	1	74,	0,
chr6	28626013	28626085	tRNA-Ala-AGC-4-1	1000	-	28626013	28626085	0	1	72,	0,
chr6	28641612	28641684	tRNA-Ala-CGC-2-1	1000	-	28641612	28641684	0	1	72,	0,
chr6	28660986	28661060	tRNA-Lys-TTT-13-1	1000	-	28660986	28661060	0	1	74,	0,
chr6	28663708	28663780	tRNA-Ala-CGC-5-1	1000	-	28663708	28663780	0	1	72,	0,
chr6	28678365	28678437	tRNA-Ala-AGC-5-1	1000	+	28678365	28678437	0	1	72,	0,
chr6	28687480	28687552	tRNA-Ala-AGC-7-1	1000	+	28687480	28687552	0	1	72,	0,
chr6	28693794	28693868	tRNA-Thr-AGT-3-1	1000	+	28693794	28693868	0	1	74,	0,
chr6	28694854	28694927	tRNA-Phe-GAA-11-1	1000	-	28694854	28694927	0	1	73,	0,
chr6	28697091	28697163	tRNA-Ala-CGC-4-1	1000	+	28697091	28697163	0	1	72,	0,
chr6	28703205	28703277	tRNA-Val-AAC-6-1	1000	-	28703205	28703277	0	1	72,	0,
chr6	28710728	28710801	tRNA-Arg-CCG-1-1	1000	-	28710728	28710801	0	1	73,	0,
chr6	28715520	28715593	tRNA-Lys-TTT-7-1	1000	+	28715520	28715593	0	1	73,	0,
chr6	28726140	28726212	tRNA-Ala-TGC-6-1	1000	-	28726140	28726212	0	1	72,	0,
chr6	28731373	28731447	tRNA-Phe-GAA-6-1	1000	-	28731373	28731447	0	1	74,	0,
chr6	28732163	28732233	tRNA-Phe-GAA-5-1	1000	+	28732163	28732233	0	1	70,	0,
chr6	28746543	28746615	tRNA-Ala-AGC-23-1	1000	-	28746543	28746615	0	1	72,	0,
chr6	28757546	28757618	tRNA-Ala-TGC-1-1	1000	-	28757546	28757618	0	1	72,	0,
chr6	28758498	28758571	tRNA-Phe-GAA-1-1	1000	-	28758498	28758571	0	1	73,	0,
chr6	28763740	28763812	tRNA-Ala-AGC-1-1	1000	-	28763740	28763812	0	1	72,	0,
chr6	28770576	28770647	tRNA-Ala-TGC-7-1	1000	-	28770576	28770647	0	1	71,	0,
chr6	28775609	28775682	tRNA-Phe-GAA-3-1	1000	-	28775609	28775682	0	1	73,	0,
chr6	28779848	28779920	tRNA-Ala-AGC-6-1	1000	-	28779848	28779920	0	1	72,	0,
chr6	28785011	28785083	tRNA-Ala-TGC-5-1	1000	-	28785011	28785083	0	1	72,	0,
chr6	28791092	28791166	tRNA-Phe-GAA-4-1	1000	-	28791092	28791166	0	1	74,	0,
chr6	28795189	28795261	tRNA-Asp-ATC-chr6-103	1000	-	28795189	28795261	0	1	72,	0,
chr6	28806220	28806292	tRNA-Ala-AGC-2-1	1000	-	28806220	28806292	0	1	72,	0,
chr6	28831461	28831533	tRNA-Ala-AGC-2-2	1000	-	28831461	28831533	0	1	72,	0,
chr6	28849164	28849237	tRNA-Arg-CCG-1-2	1000	+	28849164	28849237	0	1	73,	0,
chr6	28863999	28864105	tRNA-Leu-CAA-1-1	1000	-	28863999	28864105	0	2	45,38,	0,68,
chr6	28908829	28908934	tRNA-Leu-CAA-1-2	1000	+	28908829	28908934	0	2	38,45,	0,60,
chr6	28909377	28909449	tRNA-Gln-CTG-1-3	1000	-	28909377	28909449	0	1	72,	0,
chr6	28911398	28911480	tRNA-Leu-AAG-2-2	1000	-	28911398	28911480	0	1	82,	0,
chr6	28912351	28912424	tRNA-Met-CAT-3-1	1000	+	28912351	28912424	0	1	73,	0,
chr6	28918805	28918878	tRNA-Lys-TTT-3-3	1000	+	28918805	28918878	0	1	73,	0,
chr6	28921041	28921114	tRNA-Met-CAT-3-2	1000	-	28921041	28921114	0	1	73,	0,
chr6	28949448	28949521	tRNA-Phe-GAA-1-2	1000	-	28949448	28949521	0	1	73,	0,
chr6	28949975	28950047	tRNA-Glu-CTC-1-6	1000	+	28949975	28950047	0	1	72,	0,
chr6	28956778	28956860	tRNA-Leu-AAG-3-1	1000	+	28956778	28956860	0	1	82,	0,
chr6	58141876	58141949	tRNA-Ala-AGC-22-1	1000	-	58141876	58141949	0	1	73,	0,
chr6	58142588	58142661	tRNA-Ala-AGC-19-1	1000	-	58142588	58142661	0	1	73,	0,
chr6	58149253	58149327	tRNA-Ile-AAT-1-1	1000	+	58149253	58149327	0	1	74,	0,
chr6	58156449	58156522	tRNA-Ala-AGC-chr6-93	1000	-	58156449	58156522	0	1	73,	0,
chr6	58164627	58164700	tRNA-Ala-AGC-13-2	1000	-	58164627	58164700	0	1	73,	0,
chr6	58168491	58168564	tRNA-Met-CAT-7-1	1000	-	58168491	58168564	0	1	73,	0,
chr6	58182678	58182751	tRNA-Ala-AGC-12-3	1000	-	58182678	58182751	0	1	73,	0,
chr6	58187443	58187516	tRNA-Ala-AGC-17-1	1000	-	58187443	58187516	0	1	73,	0,
chr6	58196622	58196695	tRNA-Ala-AGC-16-1	1000	-	58196622	58196695	0	1	73,	0,
chr6	69914377	69914460	tRNA-Leu-TAA-5-1	1000	+	69914377	69914460	0	1	83,	0,
chr6	79668012	79668082	tRNA-Phe-GAA-8-1	1000	-	79668012	79668082	0	1	70,	0,
chr6	126101392	126101464	tRNA-Glu-CTC-1-7	1000	-	126101392	126101464	0	1	72,	0,
chr6	142578775	142578846	tRNA-Gly-GCC-6-1	1000	+	142578775	142578846	0	1	71,	0,
chr6	144537683	144537766	tRNA-Leu-TAA-1-1	1000	+	144537683	144537766	0	1	83,	0,
chr6	145503858	145503930	tRNA-Gln-TTG-4-1	1000	+	145503858	145503930	0	1	72,	0,
chr6	152230276	152230340	tRNA-Ile-AAT-chr6-83	1000	+	152230276	152230340	0	1	64,	0,
chr6	156869045	156869120	nmt-tRNA-Val-TAC-1-1	1000	-	156869045	156869120	0	1	75,	0,
chr6	158824647	158824720	tRNA-Val-AAC-chr6-84	1000	-	158824647	158824720	0	1	73,	0,
chr7	57253979	57254051	nmt-tRNA-Gln-TTG-13-1	1000	-	57253979	57254051	0	1	72,	0,
chr7	63570541	63570607	tRNA-Tyr-GTA-chr7-1	1000	+	63570541	63570607	0	1	66,	0,
chr7	66864546	66864618	tRNA-Trp-CCA-chr7-31	1000	-	66864546	66864618	0	1	72,	0,
chr7	68798628	68798695	tRNA-Tyr-GTA-chr7-2	1000	+	68798628	68798695	0	1	67,	0,
chr7	96770887	96770952	tRNA-Lys-CTT-chr7-30	1000	-	96770887	96770952	0	1	65,	0,
chr7	99067306	99067378	tRNA-Trp-CCA-5-1	1000	+	99067306	99067378	0	1	72,	0,
chr7	128423503	128423575	tRNA-Pro-AGG-2-3	1000	+	128423503	128423575	0	1	72,	0,
chr7	139025445	139025518	tRNA-Arg-CCT-4-1	1000	+	139025445	139025518	0	1	73,	0,
chr7	141501872	141501938	tRNA-Tyr-GTA-chr7-6	1000	+	141501872	141501938	0	1	66,	0,
chr7	141503356	141503428	nmt-tRNA-Gln-TTG-2-1	1000	+	141503356	141503428	0	1	72,	0,
chr7	149007280	149007352	tRNA-Cys-GCA-1-1	1000	+	149007280	149007352	0	1	72,	0,
chr7	149028219	149028291	tRNA-Cys-GCA-9-2	1000	+	149028219	149028291	0	1	72,	0,
chr7	149052765	149052837	tRNA-Cys-GCA-13-1	1000	-	149052765	149052837	0	1	72,	0,
chr7	149053754	149053815	tRNA-Tyr-GTA-11-1	1000	-	149053754	149053815	0	1	61,	0,
chr7	149072849	149072921	tRNA-Cys-GCA-18-1	1000	-	149072849	149072921	0	1	72,	0,
chr7	149074600	149074672	tRNA-Cys-GCA-10-1	1000	-	149074600	149074672	0	1	72,	0,
chr7	149103154	149103226	tRNA-Cys-GCA-chr7-25	1000	-	149103154	149103226	0	1	72,	0,
chr7	149112228	149112300	tRNA-Cys-GCA-11-1	1000	-	149112228	149112300	0	1	72,	0,
chr7	149243630	149243702	tRNA-Cys-GCA-16-1	1000	+	149243630	149243702	0	1	72,	0,
chr7	149253801	149253871	tRNA-Cys-GCA-22-1	1000	+	149253801	149253871	0	1	70,	0,
chr7	149255132	149255205	tRNA-Tyr-GTA-10-1	1000	+	149255132	149255205	0	1	73,	0,
chr7	149281815	149281887	tRNA-Cys-GCA-15-1	1000	+	149281815	149281887	0	1	72,	0,
chr7	149286163	149286235	tRNA-Cys-GCA-3-1	1000	-	149286163	149286235	0	1	72,	0,
chr7	149292304	149292376	tRNA-Cys-GCA-23-1	1000	-	149292304	149292376	0	1	72,	0,
chr7	149295045	149295117	tRNA-Cys-GCA-20-1	1000	+	149295045	149295117	0	1	72,	0,
chr7	149305466	149305538	tRNA-Ser-AGA-5-1	1000	+	149305466	149305538	0	1	72,	0,
chr7	149310155	149310227	tRNA-Cys-GCA-19-1	1000	-	149310155	149310227	0	1	72,	0,
chr7	149332777	149332849	tRNA-Cys-GCA-9-3	1000	+	149332777	149332849	0	1	72,	0,
chr7	149344045	149344117	tRNA-Cys-GCA-12-1	1000	-	149344045	149344117	0	1	72,	0,
chr7	149361914	149361986	tRNA-Cys-GCA-21-1	1000	+	149361914	149361986	0	1	72,	0,
chr7	149388271	149388343	tRNA-Cys-GCA-17-1	1000	-	149388271	149388343	0	1	72,	0,
chr7	149404759	149404831	tRNA-Cys-GCA-9-4	1000	+	149404759	149404831	0	1	72,	0,
chr8	59504797	59504868	tRNA-Glu-CTC-5-1	1000	+	59504797	59504868	0	1	71,	0,
chr8	66609531	66609619	tRNA-Tyr-GTA-9-1	1000	-	66609531	66609619	0	2	35,37,	0,51,
chr8	67025601	67025694	tRNA-Tyr-GTA-5-1	1000	+	67025601	67025694	0	2	37,36,	0,57,
chr8	67026222	67026311	tRNA-Tyr-GTA-5-2	1000	+	67026222	67026311	0	2	37,36,	0,53,
chr8	67026423	67026496	tRNA-Ala-AGC-8-2	1000	+	67026423	67026496	0	1	73,	0,
chr8	89145235	89145309	tRNA-Gln-TTG-chr8-10	1000	-	89145235	89145309	0	1	74,	0,
chr8	96281884	96281966	tRNA-Ser-AGA-2-5	1000	-	96281884	96281966	0	1	82,	0,
chr8	99153461	99153530	tRNA-Und-NNN-2-1	1000	+	99153461	99153530	0	1	69,	0,
chr8	111946777	111946843	tRNA-Cys-GCA-chr8-6	1000	+	111946777	111946843	0	1	66,	0,
chr8	124169469	124169542	tRNA-Met-CAT-1-1	1000	-	124169469	124169542	0	1	73,	0,
chr8	134768009	134768075	tRNA-Tyr-GTA-chr8-7	1000	-	134768009	134768075	0	1	66,	0,
chr9	5096586	5096652	tRNA-Tyr-GTA-chr9-10	1000	-	5096586	5096652	0	1	66,	0,
chr9	14433937	14434009	tRNA-His-GTG-1-6	1000	-	14433937	14434009	0	1	72,	0,
chr9	19403995	19404070	tRNA-iMet-CAT-3-1	1000	+	19403995	19404070	0	1	75,	0,
chr9	77517989	77518061	tRNA-Asp-GTC-4-1	1000	-	77517989	77518061	0	1	72,	0,
chr9	83179560	83179624	tRNA-Tyr-ATA-chr9-2	1000	+	83179560	83179624	0	1	64,	0,
chr9	86861414	86861474	tRNA-Leu-CAG-chr9-3	1000	+	86861414	86861474	0	1	60,	0,
chr9	95301479	95301545	tRNA-Tyr-GTA-chr9-4	1000	+	95301479	95301545	0	1	66,	0,
chr9	112960802	112960875	tRNA-Arg-TCG-6-1	1000	+	112960802	112960875	0	1	73,	0,
chr9	123117352	123117435	tRNA-Leu-CAG-chr9-7	1000	-	123117352	123117435	0	1	83,	0,
chr9	131102354	131102445	tRNA-Arg-TCT-3-1	1000	-	131102354	131102445	0	2	36,37,	0,54,
chrX	3756417	3756491	tRNA-Ile-GAT-1-1	1000	-	3756417	3756491	0	1	74,	0,
chrX	3756831	3756905	tRNA-Ile-GAT-chrX-9	1000	-	3756831	3756905	0	1	74,	0,
chrX	3794841	3794915	tRNA-Ile-GAT-1-2	1000	-	3794841	3794915	0	1	74,	0,
chrX	3795255	3795329	tRNA-Ile-GAT-chrX-7	1000	-	3795255	3795329	0	1	74,	0,
chrX	3833270	3833344	tRNA-Ile-GAT-1-3	1000	-	3833270	3833344	0	1	74,	0,
chrX	3833684	3833758	tRNA-Ile-GAT-chrX-5	1000	-	3833684	3833758	0	1	74,	0,
chrX	18693028	18693101	tRNA-Val-TAC-1-2	1000	-	18693028	18693101	0	1	73,	0,
chrX	24619953	24620022	tRNA-Cys-GCA-chrX-3	1000	-	24619953	24620022	0	1	69,	0,
chrX	55206665	55206737	nmt-tRNA-Gln-TTG-1-1	1000	+	55206665	55206737	0	1	72,	0,
chrX	55207754	55207829	nmt-tRNA-Leu-TAA-4-1	1000	-	55207754	55207829	0	1	75,	0,
